# Matrix tropism influences endometriotic cell attachment patterns

**DOI:** 10.1101/2025.02.22.639314

**Authors:** Hannah S. Theriault, Hannah R.C. Kimmel, Alison C. Nunes, Allison Paxhia, Sarah Hashim, Kathryn B.H. Clancy, Gregory H. Underhill, Brendan A.C. Harley

**Affiliations:** Dept. of Bioengineering; Carl R. Woese Institute for Genomic Biology; Dept. Chemical and Biomolecular Engineering; Dept. of Anthropology; Dept. of Women & Gender Studies; Center for Gender and Sex in Health; Cancer Center at Illinois University of Illinois at Urbana-Champaign Urbana, IL 61801

**Keywords:** Endometriosis, lesion initiation, extracellular matrix, tissue engineering

## Abstract

Due to the extended period for clinical diagnosis, the etiology of endometriotic lesion initiation is not well understood or characterized. Endometriotic lesions are most often found on pelvic tissues and organs, especially the ovaries. To investigate the role of tissue tropism on ovarian endometrioma initiation, we adapted a well-characterized polyacrylamide microarray system to investigate the role of tissue-specific extracellular matrix and adhesion motifs on endometriotic cell attachment, morphology, and size. We report the influence of cell origin (endometriotic vs. non-endometriotic), substrate stiffness mimicking aging and fibrosis, and the role of multicellular (epithelial-stromal) cohorts on cell attachment patterns. We identify multiple ovarian-specific attachment motifs that significantly increase endometriotic (vs. non-endometriotic) cell cohort attachment that could be implicated in early disease etiology.
