## Supplemental Tables 1-5 for "Matrix tropism influences endometriotic cell attachment patterns"

### Sheet: Table S1
	Measurement	Comparison	p-value		Test
	Eccentricity	Eccentricities between Cell Types (Averaged Across Stiffnesses & Adhesive Combinations)	2.2e-16		Kruskall-Wallis
		EndoS > EndoE	<2e-16	****	Wilcoxon
		EndoS > NonEndoE	<2e-16	****	Wilcoxon
		NonEndoS > EndoE	<2e-16	****	Wilcoxon
		NonEndoS > NonEndoE	<2e-16	****	Wilcoxon
		EndoE > NonEndoE	<2e-16	****	Wilcoxon
		EndoS > NonEndoS	6.9e-05	****	Wilcoxon
	Cell Area	Average Cell Area Between Adhesive Combinations	2.2e-16		Kruskall-Wallis
		EndoS > EndoE	<2e-16	****	Wilcoxon
		EndoS > NonEndoE	<2e-16	****	Wilcoxon
		NonEndoS > EndoE	<2e-16	****	Wilcoxon
		NonEndoS > NonEndoE	<2e-16	****	Wilcoxon
		EndoE < NonEndoE	<2e-16	****	Wilcoxon
		EndoS > NonEndoS	<2e-16	****	Wilcoxon
	Table S1

### Sheet: Table S2
	Measurement	Cell Type	Comparison	p-value		Test
	Cell Adhesion	EndoE	6 kPa > 1 kPa	0.00011	***	Wilcoxon
		NonEndoE	6 kPa > 1 kPa	0.49		Wilcoxon
	Measurement	Adhesive Combination	Comparison	p-value		Test	Group
	Cell Adhesion Between Disease States on 1 kPa	C3:C1	EndoE > NonEndoE	0.03236	*	Wilcoxon	Common
		C3:C4	EndoE > NonEndoE	0.00249	**	Wilcoxon	Ovary
		C3:LN	EndoE < NonEndoE	0.0009	***	Wilcoxon	Common
		C4:C1	EndoE > NonEndoE	0.00626	**	Wilcoxon	Ovary
		C4	EndoE > NonEndoE	0.00338	**	Wilcoxon	Ovary
		C4:FN	EndoE > NonEndoE	9.2e-07	****	Wilcoxon	Ovary
		FN	EndoE > NonEndoE	0.00096	***	Wilcoxon	Common
		TC:C1	EndoE < NonEndoE	0.00012	***	Wilcoxon	Liver
		VCAM:LN	EndoE > NonEndoE	0.00767	**	Wilcoxon	Ovary
	Cell Adhesion Between Disease States on 6 kPa	C1	EndoE > NonEndoE	0.0421	*	Wilcoxon	Common
		C3	EndoE < NonEndoE	1.3e-05	****	Wilcoxon	Common
		C3:C4	EndoE > NonEndoE	0.00071	***	Wilcoxon	Ovary
		C3:FN	EndoE > NonEndoE	0.00207	**	Wilcoxon	Common
		C4:C1	EndoE > NonEndoE	0.03718	*	Wilcoxon	Ovary
		C4:FN	EndoE > NonEndoE	0.00021	***	Wilcoxon	Ovary
		C5:C3	EndoE < NonEndoE	0.00125	**	Wilcoxon	Liver
		ECAD:C3	EndoE < NonEndoE	0.01773	*	Wilcoxon	Ovary
		ELN:C3	EndoE < NonEndoE	0.01845	*	Wilcoxon	Liver
		EPCAM:C4	EndoE < NonEndoE	0.01081	*	Wilcoxon	Ovary
		FN:C1	EndoE > NonEndoE	8.0e-05	****	Wilcoxon	Common
		FN	EndoE > NonEndoE	2.8e-07	****	Wilcoxon	Common
		GLY1:C3	EndoE < NonEndoE	0.04167	*	Wilcoxon	Ovary
		HA:C3	EndoE < NonEndoE	0.00101	**	Wilcoxon	Ovary
		HA	EndoE < NonEndoE	0.01329	*	Wilcoxon	Ovary
		ICAM:C3	EndoE < NonEndoE	0.00793	**	Wilcoxon	Ovary
		LN:C1	EndoE > NonEndoE	0.00802	**	Wilcoxon	Common
		LN:FN	EndoE > NonEndoE	4.3e-06	****	Wilcoxon	Common
		SYN1:C3	EndoE < NonEndoE	0.00018	***	Wilcoxon	Ovary
		TC:C3	EndoE < NonEndoE	0.01322	*	Wilcoxon	Liver
	Table S2

### Sheet: Table S3
	Measurement	Cell Type	Comparison	p-value		Test
	Cell Adhesion	EndoS	6 kPa > 1 kPa	0.63		Wilcoxon
		NonEndoS	6 kPa > 1 kPa	0.81		Wilcoxon
	Measurement	Adhesive Combination	Comparison	p-value		Test	Group
	Cell Adhesion Between Disease States on 1 kPa	C3:C4	EndoS > NonEndoS	0.029	*	Wilcoxon	Ovary
		C4:C1	EndoS > NonEndoS	0.02788	*	Wilcoxon	Ovary
		ECAD:C1	EndoS < NonEndoS	0.04921	*	Wilcoxon	Ovary
		ECAD:C3	EndoS < NonEndoS	0.04602	*	Wilcoxon	Ovary
		ECAD:C4	EndoS > NonEndoS	0.01422	*	Wilcoxon	Ovary
		HA:C3	EndoS < NonEndoS	0.01566	*	Wilcoxon	Ovary
		HA	EndoS > NonEndoS	0.00117	**	Wilcoxon	Ovary
		SYN1:C4	EndoS > NonEndoS	0.00145	**	Wilcoxon	Ovary
		TC:C3	EndoS > NonEndoS	0.02345	*	Wilcoxon	Liver
	Cell Adhesion Between Disease States on 6 kPa	C3:FN	EndoS > NonEndoS	0.02092	*	Wilcoxon	Common
		ECAD:C3	EndoS < NonEndoS	0.03	*	Wilcoxon	Ovary
		ECAD:C4	EndoS > NonEndoS	0.04374	*	Wilcoxon	Ovary
		FN:C1	EndoS > NonEndoS	0.02653	*	Wilcoxon	Common
		GLY1:C1	EndoS < NonEndoS	0.04287	*	Wilcoxon	Ovary
		HA:C3	EndoS < NonEndoS	0.04037	*	Wilcoxon	Ovary
		HA	EndoS > NonEndoS	0.00053	***	Wilcoxon	Ovary
		ICAM:C1	EndoS < NonEndoS	0.03061	*	Wilcoxon	Ovary
		LN:C1	EndoS > NonEndoS	0.00067	***	Wilcoxon	Common
		SYN1:C4	EndoS > NonEndoS	0.00591	**	Wilcoxon	Ovary
	Table S3

### Sheet: Table S4
	Measurement	Cell Type	Comparison	p-value		Test
	Cell Adhesion	EndoE	6 kPa > 1 kPa	<2.22e-16	****	Wilcoxon
		NonEndoE	6 kPa > 1 kPa	2.9e-14	****	Wilcoxon
		EndoS	6 kPa > 1 kPa	<2.22e-16	****	Wilcoxon
		NonEndoS	6 kPa > 1 kPa	<2.22e-16	****	Wilcoxon
	Measurement	Adhesive Combination	Comparison	p-value		Test	Group
	EndoE Cell Adhesion on 1 kPa	C3:C4	Co-Culture < Monoculture	2.2e-07	****	Wilcoxon	Ovary
		SYN1:C4	Co-Culture < Monoculture	0.0127	*	Wilcoxon	Ovary
		C4:C1	Co-Culture < Monoculture	0.00028	***	Wilcoxon	Ovary
		C3:FN	Co-Culture > Monoculture	0.00077	***	Wilcoxon	Common
		GLY1:C4	Co-Culture < Monoculture	0.00456	**	Wilcoxon	Ovary
		LN:FN	Co-Culture > Monoculture	1.3e-05	****	Wilcoxon	Common
		FN	Co-Culture > Monoculture	0.0014	**	Wilcoxon	Common
		C4:FN	Co-Culture > Monoculture	0.01246	*	Wilcoxon	Ovary
		ELN:C1	Co-Culture < Monoculture	0.03087	*	Wilcoxon	Liver
		C3:C1	Co-Culture < Monoculture	0.01685	*	Wilcoxon	Common
		ECAD:C4	Co-Culture < Monoculture	0.03411	*	Wilcoxon	Ovary
	EndoE Cell Adhesion on 6 kPa	C4:C1	Co-Culture < Monoculture	0.00041	***	Wilcoxon	Ovary
		C3:C4	Co-Culture < Monoculture	9.9e-05	****	Wilcoxon	Ovary
		C1	Co-Culture < Monoculture	0.03567	*	Wilcoxon	Common
		LN:C1	Co-Culture < Monoculture	0.00134	**	Wilcoxon	Common
		HA:C4	Co-Culture < Monoculture	0.04128	*	Wilcoxon	Ovary
		ICAM:C1	Co-Culture < Monoculture	0.00061	***	Wilcoxon	Ovary
		GLY1:C3	Co-Culture > Monoculture	0.01304	*	Wilcoxon	Ovary
		HA:C3	Co-Culture > Monoculture	0.00844	**	Wilcoxon	Ovary
		VCAM:C1	Co-Culture < Monoculture	0.00278	**	Wilcoxon	Ovary
		C4:FN	Co-Culture > Monoculture	0.00354	**	Wilcoxon	Ovary
		VCAM:LN	Co-Culture > Monoculture	0.01543	*	Wilcoxon	Ovary
		C3	Co-Culture > Monoculture	0.00028	***	Wilcoxon	Common
		SYN1:C3	Co-Culture > Monoculture	0.00185	**	Wilcoxon	Ovary
		ICAM:C3	Co-Culture > Monoculture	0.00137	**	Wilcoxon	Ovary
		EPCAM:C3	Co-Culture > Monoculture	0.01236	*	Wilcoxon	Ovary
		C5:C3	Co-Culture > Monoculture	0.00407	**	Wilcoxon	Liver
	EndoS Cell Adhesion on 1 kPa	SYN1:C4	Co-Culture < Monoculture	1.3e-06	****	Wilcoxon	Ovary
		C4:C1	Co-Culture < Monoculture	1.2e-05	****	Wilcoxon	Ovary
		C3:C4	Co-Culture < Monoculture	8.0e-05	****	Wilcoxon	Ovary
		LN:C1	Co-Culture < Monoculture	0.00885	**	Wilcoxon	Common
		TC:C1	Co-Culture < Monoculture	0.00864	**	Wilcoxon	Liver
		GLY1:C4	Co-Culture < Monoculture	0.00666	**	Wilcoxon	Ovary
		C1	Co-Culture < Monoculture	0.03673	*	Wilcoxon	Common
		ECAD:C1	Co-Culture < Monoculture	0.04705	*	Wilcoxon	Ovary
		ICAM:C1	Co-Culture < Monoculture	0.01438	*	Wilcoxon	Ovary
		VCAM:C1	Co-Culture < Monoculture	0.03489	*	Wilcoxon	Ovary
		C4:FN	Co-Culture > Monoculture	0.04224	*	Wilcoxon	Ovary
		GLY1:C1	Co-Culture < Monoculture	0.00064	***	Wilcoxon	Ovary
		EPCAM:C1	Co-Culture < Monoculture	0.03678	*	Wilcoxon	Ovary
		TC:C3	Co-Culture < Monoculture	0.01649	*	Wilcoxon	Liver
	EndoS Cell Adhesion on 6 kPa	SYN1:C4	Co-Culture < Monoculture	0.0292	*	Wilcoxon	Ovary
		FN:C1	Co-Culture > Monoculture	0.00641	**	Wilcoxon	Common
		LN:FN	Co-Culture > Monoculture	2.9e-05	****	Wilcoxon	Common
		C4:LN	Co-Culture > Monoculture	0.00866	**	Wilcoxon	Ovary
		EPCAM:C4	Co-Culture > Monoculture	0.00176	**	Wilcoxon	Ovary
		HA:C3	Co-Culture > Monoculture	0.02612	*	Wilcoxon	Ovary
		GLY1:C3	Co-Culture > Monoculture	0.00127	**	Wilcoxon	Ovary
		FN	Co-Culture > Monoculture	1.6e-05	****	Wilcoxon	Common
		C4:FN	Co-Culture > Monoculture	0.00026	***	Wilcoxon	Ovary
		VCAM:LN	Co-Culture > Monoculture	0.03359	*	Wilcoxon	Ovary
		C3	Co-Culture > Monoculture	0.00091	***	Wilcoxon	Common
		GLY1:C1	Co-Culture > Monoculture	0.01068	*	Wilcoxon	Ovary
		EPCAM:C3	Co-Culture > Monoculture	0.00707	**	Wilcoxon	Ovary
		ELN:C1	Co-Culture > Monoculture	0.04393	*	Wilcoxon	Liver
		ICAM:C4	Co-Culture > Monoculture	0.00335	**	Wilcoxon	Ovary
	Table S4

### Sheet: Table S5
	Measurement	Adhesive Combination	Comparison	p-value		Test	Group
	Cell Adhesion Between Epithelial Disease States on 1 kPa	C4:C1	EndoE < NonEndoE	0.00855	**	Wilcoxon	Ovary
		C3:FN	EndoE > NonEndoE	0.02436	*	Wilcoxon	Common
		LN:C1	EndoE < NonEndoE	0.00199	**	Wilcoxon	Common
		TC:C1	EndoE < NonEndoE	3.0e-05	****	Wilcoxon	Liver
		C1	EndoE < NonEndoE	0.03905	*	Wilcoxon	Common
		ICAM:C1	EndoE < NonEndoE	0.00449	**	Wilcoxon	Ovary
		ECAD:C1	EndoE < NonEndoE	0.04465	*	Wilcoxon	Ovary
		LN:FN	EndoE > NonEndoE	0.00012	***	Wilcoxon	Common
		FN	EndoE > NonEndoE	0.00013	***	Wilcoxon	Common
		C4:FN	EndoE > NonEndoE	2.7e-08	****	Wilcoxon	Ovary
		C5:C3	EndoE > NonEndoE	0.04256	*	Wilcoxon	Liver
		EPCAM:C1	EndoE < NonEndoE	0.04713	*	Wilcoxon	Ovary
	Cell Adhesion Between Epithelial Disease States on 6 kPa	C4:C1	EndoE < NonEndoE	0.00245	**	Wilcoxon	Ovary
		C3:C4	EndoE < NonEndoE	0.03626	*	Wilcoxon	Ovary
		FN:C1	EndoE > NonEndoE	0.0003	***	Wilcoxon	Common
		TC:C1	EndoE < NonEndoE	2.1e-05	****	Wilcoxon	Liver
		C3:FN	EndoE > NonEndoE	2.0e-09	****	Wilcoxon	Common
		LN:FN	EndoE > NonEndoE	5.5e-10	****	Wilcoxon	Common
		VCAM:C3	EndoE > NonEndoE	0.04496	*	Wilcoxon	Ovary
		FN	EndoE > NonEndoE	4.7e-13	****	Wilcoxon	Common
		C4:FN	EndoE > NonEndoE	1.3e-14	****	Wilcoxon	Ovary
		VCAM:C4	EndoE > NonEndoE	0.0356	*	Wilcoxon	Ovary
		GLY1:C1	EndoE < NonEndoE	0.01186	*	Wilcoxon	Ovary
		HA:C1	EndoE < NonEndoE	0.04525	*	Wilcoxon	Ovary
		EPCAM:C1	EndoE < NonEndoE	0.00287	**	Wilcoxon	Ovary
		TC:C3	EndoE < NonEndoE	0.00263	**	Wilcoxon	Liver
	Cell Adhesion Between Stromal Disease States on 1 kPa	TC:C1	EndoS < NonEndoS	0.01062	*	Wilcoxon	Liver
		HA:C4	EndoS > NonEndoS	0.01272	*	Wilcoxon	Ovary
		ECAD:C1	EndoS < NonEndoS	0.00709	**	Wilcoxon	Ovary
		ICAM:C1	EndoS < NonEndoS	0.02132	*	Wilcoxon	Ovary
		GLY1:C3	EndoS > NonEndoS	0.04506	*	Wilcoxon	Ovary
		ECAD:C3	EndoS > NonEndoS	0.01646	*	Wilcoxon	Ovary
		ICAM:C3	EndoS > NonEndoS	0.02022	*	Wilcoxon	Ovary
		VCAM:C1	EndoS < NonEndoS	0.0039	**	Wilcoxon	Ovary
		C4:FN	EndoS > NonEndoS	0.01026	*	Wilcoxon	Ovary
		VCAM:LN	EndoS < NonEndoS	0.00526	**	Wilcoxon	Ovary
		C5:C3	EndoS > NonEndoS	0.03035	*	Wilcoxon	Liver
		VCAM:C4	EndoS < NonEndoS	0.00168	**	Wilcoxon	Ovary
		C3:C1	EndoS < NonEndoS	0.01128	*	Wilcoxon	Common
		GLY1:C1	EndoS < NonEndoS	0.0131	*	Wilcoxon	Ovary
		ELN:C1	EndoS < NonEndoS	0.02101	*	Wilcoxon	Liver
		EPCAM:C1	EndoS < NonEndoS	0.01982	*	Wilcoxon	Ovary
		HA	EndoS > NonEndoS	0.00107	**	Wilcoxon	Ovary
		ELN:C3	EndoS > NonEndoS	0.00016	***	Wilcoxon	Liver
	Cell Adhesion Between Stromal Disease States on 6 kPa	C1	EndoS > NonEndoS	0.0184	*	Wilcoxon	Common
		FN:C1	EndoS > NonEndoS	0.04815	*	Wilcoxon	Common
		C3:FN	EndoS > NonEndoS	1.1e-05	****	Wilcoxon	Common
		LN:FN	EndoS > NonEndoS	0.03795	*	Wilcoxon	Common
		C4:LN	EndoS > NonEndoS	0.04279	*	Wilcoxon	Ovary
		FN	EndoS > NonEndoS	0.00083	***	Wilcoxon	Common
		C4:FN	EndoS > NonEndoS	0.00604	**	Wilcoxon	Ovary
		VCAM:LN	EndoS < NonEndoS	3.1e-08	****	Wilcoxon	Ovary
		C3	EndoS < NonEndoS	0.00395	**	Wilcoxon	Common
		ECAD:C3	EndoS > NonEndoS	0.01628	*	Wilcoxon	Ovary
		VCAM:C4	EndoS < NonEndoS	8.7e-05	****	Wilcoxon	Ovary
		HA:C1	EndoS < NonEndoS	0.01033	*	Wilcoxon	Ovary
		HA	EndoS > NonEndoS	0.01427	*	Wilcoxon	Ovary
		ECAD:C4	EndoS > NonEndoS	0.03308	*	Wilcoxon	Ovary
	Table S5
